# Large-scale atmospheric circulation cells regulate migratory dynamics of the iconic monarch butterfly

**DOI:** 10.64898/2026.07.16.738965

**Authors:** Naresh Neupane, Leslie Ries, Robert P. Guralnick, Elise A. Larsen

**Affiliations:** Department of Biology, Georgetown University; Florida Museum of Natural History, University of Florida, Gainesville, FL 32611

## Abstract

Understanding the impacts of climate on migratory dynamics is a priority for global change research, especially as phenological mismatches have been identified as a primary concern for long-distance migration. The eastern monarch (*Danaus plexippus*) is a flagship species for insect migration, but there has been surprisingly little research on their spring and summer migratory timing and mismatches with their key breeding resources. We show that spring, but not summer, phenological mismatch with their milkweed host plants has the potential to be a limiting factor in the eastern monarch’s yearly population growth. To better understand arrival at their breeding grounds, we developed models specifically to tease apart the factors that push (from departure grounds), pull (towards arrival grounds), or facilitate flow (in the flight corridor) during migration. We found wind (flow) dynamics to be the most important factor associated with arrival timing, especially in spring. Further, we show how spring and summer migratory flyways coincide with the large-scale Hadley and Ferrel atmospheric cells respectively, and how their dynamics appear to be essential for understanding monarch migratory timing.
