## Supplementary tables for "Large-scale atmospheric circulation cells regulate migratory dynamics of the iconic monarch butterfly"

### Sheet: Table S1 - candidate variables
Table S1. Full list of candidate variables for the different concept models (see Methods and Table 1) including source, spatiotemporal descriptons and the statistic calculated.
	Variable	Variable
Model phase 1	Category	Abbreviation	Variable	Sources	Spatial domain* (lat/long region)	Spatial grain	Altitudinal domain	Temporal domain	Temporal grain	Statistic
Spring arrival			Arrival date in spring (day of year)	Journey North	Spring region (99°W-94°W; 29°N-33°N)	1 degree latitudinal bands	Surface	DOY 50-150	Day	15th quantile arrival metric based on phenology model
Spring arrival	Push (MX)	MX.T	Temperature (C) - Mexico focal region only	NARR	Winter region (101°W-99°W; 19°N-20°N)	Winter region (101°W-99°W; 19°N-20°N)	775 hPa to 650 hPa	Annual	March 1 - March 15	Regional mean
Spring arrival	Push (MX)	MX.P	Precipitation (mm/day) - Mexico focal region only	NARR	Winter region (101°W-99°W; 19°N-20°N)	Winter region (101°W-99°W; 19°N-20°N)	775 hPa to 650 hPa	Annual	March 1 - March 15	Regional mean
Spring arrival	Push (MX)	MX.NDVI	NDVI (index)	NOAA NCEI	Winter region (101°W-99°W; 19°N-20°N)	Winter region (101°W-99°W; 19°N-20°N)	Surface	Annual	March 1 - March 15	Regional mean
Spring arrival	Pull (TX)	TX.T	Temperature (C) - Texas focal region only	NARR	Spring region (99°W-94°W; 29°N-33°N)	Spring region (99°W-94°W; 29°N-33°N)	975 hPa to 925 hPa	Annual	March 1 - March 15	Regional mean
Spring arrival	Pull (TX)	TX.P	Precipitation (mm/day) - Texas focal region only	NARR	Spring region (99°W-94°W; 29°N-33°N)	Spring region (99°W-94°W; 29°N-33°N)	975 hPa to 925 hPa	Annual	March 1 - March 15	Regional mean
Spring arrival	Pull (TX)	TX.NDVI	NDVI (index)	NOAA NCEI	Spring region (99°W-94°W; 29°N-33°N)	Spring region (99°W-94°W; 29°N-33°N)	Surface	Annual	March 1 - March 15	Regional mean
Spring arrival	Pull (TX)	TX.GrUp	Mid-greenup timing (day of year)	MODIS	Spring region (99°W-94°W; 29°N-33°N)	Spring region (99°W-94°W; 29°N-33°N)	Surface	Annual	Day	Regional mean
Spring arrival	Flow		Veritical (Up-Down) winds (MX) (PA/s)	NARR	Winter region (101°W-99°W; 19°N-20°N)	Winter region (101°W-99°W; 19°N-20°N)	775 hPa to 650 hPa (roughly 2200-3600m ASL)	Annual	March 1 - March 15	Regional mean
Spring arrival	Flow		Horizontal (N-S) winds (MX) (PA/s)	NARR	Winter region (101°W-99°W; 19°N-20°N)	Winter region (101°W-99°W; 19°N-20°N)	775 hPa to 650 hPa (roughly 2200-3600m ASL)	Annual	March 1 - March 15	Regional mean
Spring arrival	Flow		N-S Horizontal winds (corridor) (m/s)	NARR	Corridor (101°W-97°W; 21°N-28°N)	Corridor (101°W-97°W; 21°N-28°N)	VERIFY same as MX?	Annual	March 1 - March 15	Regional mean
Spring arrival	Flow		Horizontal (N-S) winds (TX) (m/s)	NARR	Spring region (99°W-94°W; 29°N-33°N)	Spring region (99°W-94°W; 29°N-33°N)	975 hPa to 925 hPa (roughtly 325-775m ASL)	Annual	March 1 - March 15	Regional mean
Spring arrival	Flow		Northward winds (TX) (m/s)	NARR	Spring region (99°W-94°W; 29°N-33°N)	Spring region (99°W-94°W; 29°N-33°N)	975 hPa to 925 hPa (roughtly 325-775m ASL)	Annual	March 1 - March 15	Regional mean
Spring arrival	Flow		Temperature (C) in Mexico, Texas and corridor
Spring arrival	Wind principal components	W.PC1-W.PC5	Winds were transformed into 5 orthogonal components (see Table S2 for loadings)	NARR wind variables (above)	Winter region (101°W-99°W; 19°N-20°N), Corridor (101°W-97°W; 21°N-28°N), Spring region (99°W-94°W; 29°N-33°N)	Winter region (101°W-99°W; 19°N-20°N), Corridor (101°W-97°W; 21°N-28°N), Spring region (99°W-94°W; 29°N-33°N)
Spring arrival	Temperature principal components	T.PC1-T.PC2	Temperatures were transformed into 2 orthogonal components: one for patterns consistent between regions, one for contrasts between regions. (See Table S2 for loadings)	NARR temp variables (above)	Winter region (101°W-99°W; 19°N-20°N), Spring region (99°W-94°W; 29°N-33°N)	Winter region (101°W-99°W; 19°N-20°N), Spring region (99°W-94°W; 29°N-33°N)
Spring arrival	Control variable		Latitudinal band	Journey North	Spring region (99°W-94°W; 29°N-33°N)	1 degree latitudinal bands	NA	NA	NA	Floor
Spring arrival	Offset variable		# Journey North Observations	Journey North	Spring region (99°W-94°W; 29°N-33°N)	1 degree latitudinal bands	NA	Annual	DOY 50-150	Count
	Variable	Variable
Model phase 2	Category	Abbreviation	Variable	Source	Spatial domain* (lat/long region)	Spatial grain	Altitudinal domain	Temporal domain	Temporal grain	Statistic
Spring development	Arrival date		Phase 1 model output (estimated arrival day)	Model output	Spring region (99°W-94°W; 29°N-33°N)	1 degree latitudinal bands		Annual	Day
Spring development	Egg-laying date		Spring arrival prediction +1day or first day of milkweed emergence (whichever is last)	Spring arrival output & Journey North	Spring region (99°W-94°W; 29°N-33°N)	1 degree latitudinal bands	NA	Annual	Day	Maximum of (Monarch predicted arrival + 1, Milkweed 15th quantile)
Spring development	Egg-laying prediction interval		Minimum DOY range that includes Spring arrival prediction interval and milkweed emergence estimate	Spring arrival output & Journey North	Spring region (99°W-94°W; 29°N-33°N)	1 degree latitudinal bands	NA	Annual	Day
Spring development	Egg to Adult development		Estimated number of developmental days based on GDD model (see methods) which requires daily minimum and maximum temperatures (obtained from CPC)	calculated	Spring region (99°W-94°W; 29°N-33°N)	1 degree latitudinal bands	Surface	Annual	Day	End DOY for Single-sine daily GDD approximation accumulated to 305-325 GDD
Flight to MW			Fixed flight time based on distance and reported mean flight speed
	Variable	Variable
Model phase 3	Category	Abbreviation	Variable	Source	Spatial domain* (lat/long region)	Spatial grain	Altitudinal domain	Temporal domain	Temporal grain	Statistic
Summer arrival			Arrival date in summer (day of year)	Journey North	Summer region (100°W-80°W; 40°N-42°N)	1 degree latitudinal bands	Surface	DOY 60-180	Day	15th quantile arrival metric based on phenology model
Summer arrival	Push (TX)	T.TX	Temperature (C) - Texas focal region only	NARR	Spring region (99°W-94°W; 29°N-33°N)	Spring region (99°W-94°W; 29°N-33°N)	975 hPa to 925 hPa (roughtly 325-775m ASL)	Annual	April 15 - May 15	Regional mean
Summer arrival	Push (TX)	P.TX	Precipitation (mm/day) - Texas focal region only	NARR	Spring region (99°W-94°W; 29°N-33°N)	Spring region (99°W-94°W; 29°N-33°N)	975 hPa to 925 hPa (roughtly 325-775m ASL)	Annual	April 15 - May 15	Regional mean
Summer arrival	Push (TX)	NDVI.TX	NDVI	NOAA NCEI	Spring region (99°W-94°W; 29°N-33°N)	Spring region (99°W-94°W; 29°N-33°N)	Surface	Annual	April 15 - May 15	Regional mean
Summer arrival	Push (TX)	GrUp.TX	Mid-greenup timing	MODIS	Spring region (99°W-94°W; 29°N-33°N)	Spring region (99°W-94°W; 29°N-33°N)	Surface	Annual	April 15 - May 15	Regional mean
Summer arrival	Push (TX)	T.MW	Temperature (C) - Midwest focal region only
Summer arrival	Pull (MW)	P.MW	Precipitation (mm/day) - Midwest focal region only	NARR	Summer region (100°W-80°W; 40°N-42°N)	Summer region (100°W-80°W; 40°N-42°N)	verify same as TX?	Annual	April 15 - May 15	Regional mean
Summer arrival	Pull (MW)	NDVI.MW	NDVI (note - no greenup bc it already happened)	NOAA NCEI	Summer region (100°W-80°W; 40°N-42°N)	Summer region (100°W-80°W; 40°N-42°N)	Surface	Annual	April 15 - May 15	Regional mean
Summer arrival	Pull (MW)	GrUp.MW	Mid-greenup timing	MODIS	Summer region (100°W-80°W; 40°N-42°N)	Summer region (100°W-80°W; 40°N-42°N)	Surface	Annual	Day	Regional mean
Summer arrival	Flow		Veritical (Up-Down) winds (TX) (PA/s)	NARR	Spring region (99°W-94°W; 29°N-33°N)	Spring region (99°W-94°W; 29°N-33°N)	975 hPa to 925 hPa (roughtly 325-775m ASL)	Annual	April 15 - May 15	Regional mean
Summer arrival	Flow		Veritical (Up-Down) winds (MW) (PA/s)	NARR	Summer region (100°W-80°W; 40°N-42°N)	Summer region (100°W-80°W; 40°N-42°N)	975 hPa to 925 hPa (roughtly 325-775m ASL)	Annual	April 15 - May 15	Regional mean
Summer arrival	Flow		N-S Horizontal winds (TX) ((m/s)	NARR	Spring region (99°W-94°W; 29°N-33°N)	Spring region (99°W-94°W; 29°N-33°N)	975 hPa to 925 hPa (roughtly 325-775m ASL)	Annual	April 15 - May 15	Regional mean
Summer arrival	Flow		N-S Horizontal winds (MW) (m/s)	NARR	Summer region (100°W-80°W; 40°N-42°N)	Summer region (100°W-80°W; 40°N-42°N)	975 hPa to 925 hPa (roughtly 325-775m ASL)	Annual	April 15 - May 15	Regional mean
Summer arrival	Flow		E-W Horizontal winds (TX) (m/s)	NARR	Spring region (99°W-94°W; 29°N-33°N)	Spring region (99°W-94°W; 29°N-33°N)	975 hPa to 925 hPa (roughtly 325-775m ASL)	Annual	April 15 - May 15	Regional mean
Summer arrival	Flow		E-W Horizontal winds (MW) (m/s)	NARR	Summer region (100°W-80°W; 40°N-42°N)	Summer region (100°W-80°W; 40°N-42°N)	975 hPa to 925 hPa (roughtly 325-775m ASL)	Annual	April 15 - May 15	Regional mean
Summer arrival	Wind principal components	W.PC1-W.PC6	Winds were transformed into 6 orthogonal components (see table S2 for loadings)	NARR wind variables (above)	Spring region (99°W-94°W; 29°N-33°N), Summer region (100°W-80°W; 40°N-42°N)
Summer arrival	Temperature principal components	T.PC1-T.PC2	Temperatures were transformed into 2 orthogonal components: one for patterns consistent between regions, one for contrasts between regions. (See Table S2 for loadings)	NARR temp variables (above)	Spring region (99°W-94°W; 29°N-33°N), Summer region (100°W-80°W; 40°N-42°N)
Summer arrival	Control variable		Latitudinal band	Journey North	Summer region (100°W-80°W; 40°N-42°N)	1 degree latitudinal bands	NA	NA	NA	Floor
Summer arrival	Offset variable		# Journey North Observations	Journey North	Summer region (100°W-80°W; 40°N-42°N)	1 degree latitudinal bands	NA	Annual	DOY 60-180	Count
Daily temperature data is accessed from Climate Prediction Center, CPC, https://psl.noaa.gov.
MODIS data www.modis.gsfc.nasa.gov
NDVI data is accessed fromand .
European Centre for Medium-Range Weather Forecasts, ECMWF reanalysis is accessed from https://www.ecmwf.int.

### Sheet: Table S2-PC loadings
Table S2. PC loadings for temperature and wind variables for spring and summer arrival models
a) Spring Winds PC loadings		Variable	Variable
Variable	Variable interpretation	mean	SD	W.PC1	W.PC2	W.PC3	W.PC4	W.PC5
MX N-S Horizontal wind	<0 = south, 0 = not blowing, >0 = north	0.893626	0.967375	-0.409043	0.532885	-0.406111	0.407311	0.466785
TX N-S Horizontal wind	<0 = south, 0 = not blowing, >0 = north	2.04234	1.39875	0.520649	-0.267256	0.28015	0.442001	0.619395
Corridor N-S Horizontal wind	<0 = south, 0 = not blowing, >0 = north	2.3805	0.913507	0.333469	0.642729	0.263077	-0.570315	0.285006
(MX U-D Vertical wind)*(-1)	<0 = down, 0 = not blowing, >0 = up	0.0605538	0.0212678	0.487545	-0.142005	-0.829027	-0.225132	0.064529
(TX U-D Vertical wind)*(-1)	<0 = down, 0 = not blowing, >0 = up	0.0123034	0.0117911	0.461201	0.459719	0.00972096	0.512629	-0.559526
Proportion of Variance				0.57465	0.27251	0.08047	0.04948	0.02288
Cumulative Proportion of Variance				0.57465	0.84716	0.92763	0.97712	1
b) Spring Temperature PC loadings		Variable	Variable
Variable		mean	SD	T.PC1	T.PC2
MX Temperature (C)		10.3147	0.848763	0.707107	-0.707107
TX Temperature (C)		12.5133	1.95714	0.707107	0.707107
Proportion of Variance				0.54338	0.45662
Cumulative Proportion of Variance				0.54338	1
c) Summer Winds PC loadings		Variable	Variable
Variable	Variable interpretation	mean	SD	W.PC1	W.PC2	W.PC3	W.PC4	W.PC5	W.PC6
TX N-S horizontal wind	<0 = south, 0 = not blowing, >0 = north	4.20491	1.53636	0.563202	-0.107733	-0.252381	0.323217	-0.241025	-0.667038
MW N-S horizontal wind	<0 = south, 0 = not blowing, >0 = north	1.75895	0.766895	0.506437	0.0512342	0.236507	-0.575927	-0.540958	0.24624
(TX U-D Vertical wind)*(-1)	<0 = down, 0 = not blowing, >0 = up	0.0229574	0.0128162	0.43818	-0.385969	-0.485874	0.119582	0.292633	0.568348
(MX U-D Vertical wind)*(-1)	<0 = down, 0 = not blowing, >0 = up	0.00376731	0.00376807	0.0784875	0.597086	-0.530105	-0.471893	0.321302	-0.174351
TX E-W horizontal wind	<0 = west, 0 = not blowing, >0 = east	-0.566931	0.637699	0.155595	0.683918	0.0325779	0.571591	-0.218016	0.364333
MW E-W horizontal wind	<0 = west, 0 = not blowing, >0 = east	1.66748	0.627756	0.451613	0.111986	0.601849	0.0118172	0.642551	-0.0909418
Proportion of Variance				0.42559	0.25368	0.16248	0.10405	0.04293	0.01127
Cumulative Proportion of Variance				0.42559	0.67927	0.84175	0.9458	0.98873	1
d) Summer Temperature PC loadings		Variable	Variable
Variable		mean	SD	T.PC1	T.PC2
TX Temperature (C)		19.6319	1.23187	0.707107	-0.707107
MW Temperature (C)		16.6522	0.929181	0.707107	0.707107
Proportion of Variance				0.82857	0.17143
Cumulative Proportion of Variance				0.82857	1
